# Diversity and genomic determinants of the microbiomes associated with COVID-19 and non-COVID respiratory diseases

**DOI:** 10.1101/2020.10.19.345702

**Authors:** M. Nazmul Hoque, M. Shaminur Rahman, Rasel Ahmed, Md. Sabbir Hossain, Md. Shahidul Islam, Keith A Crandall, Md Tofazzal Islam, M. Anwar Hossain, AMAM Zonaed Siddiki

## Abstract

The novel coronavirus disease 2019 (COVID-19) is a rapidly emerging and highly transmissible disease caused by the Severe Acute Respiratory Syndrome CoronaVirus-2 (SARS-CoV-2). Understanding the microbiomes associated with the upper respiratory tract infection (URTI), chronic obstructive pulmonary disease (COPD) and COVID-19 diseases has clinical interest. We hypothesized that the diversity of microbiome compositions and their genomic features are associated with different pathological conditions of these human respiratory tract diseases (COVID-19 and non-COVID; URTI and COPD). To test this hypothesis, we analyzed 21 whole metagenome sequences (WMS) including eleven COVID-19 (BD = 6 and China = 5), six COPD (UK = 6) and four URTI (USA = 4) samples to unravel the diversity of microbiomes, their genomic features and relevant metabolic functions. The WMS data mapped to 534 bacterial, 60 archaeal and 61 viral genomes with distinct variation in the microbiome composition across the samples (COVID-19>COPD>URTI). Notably, 94.57%, 80.0% and 24.59% bacterial, archaeal and viral genera shared between the COVID-19 and non-COVID samples, respectively, however, the COVID-19 related samples had sole association with 16 viral genera other than SARS-CoV-2. Strain-level virome profiling revealed 660 and 729 strains in COVID-19 and non-COVID sequence data, respectively and of them 34.50% strains shared between the conditions. Functional annotation of metagenomics sequences of thevCOVID-19 and non-COVID groups identified the association of several biochemical pathways related to basic metabolism (amino acid and energy), ABC transporters, membrane transport, replication and repair, clustering-based subsystems, virulence, disease and defense, adhesion, regulation of virulence, programmed cell death, and primary immunodeficiency. We also detected 30 functional gene groups/classes associated with resistance to antibiotics and toxic compounds (RATC) in both COVID-19 and non-COVID microbiomes. Furthermore, a predominant higher abundance of cobalt-zinc-cadmium resistance (CZCR) and multidrug resistance to efflux pumps (MREP) genes were detected in COVID-19 metagenome. The profiles of microbiome diversity and associated microbial genomic features found in both COVID-19 and non-COVID (COPD and URTI) samples might be helpful for developing the microbiome-based diagnostics and therapeutics for COVID-19 and non-COVID respiratory diseases. However, future studies might be carried out to explore the microbiome dynamics and the cross-talk between host and microbiomes employing larger volume of samples from different ethnic groups and geoclimatic conditions.
