## Supplementary material for "Diversity and genomic determinants of the microbiomes associated with COVID-19 and non-COVID respiratory diseases": Data S2

### Sheet: Data S2
Microbiome diversity of COVID 19 and other respiratory tract diseases, and genomic determinants
KEEG Pathways
KEGG Pathways	BD	China	USA	UK	COVID-19	Non-COVID
Metabolism	56.314	34.6154	16.2608	54.0146	45.4647	35.1377
Genetic Information Processing	19.3351	46.9231	41.9734	27.7042	33.1291	34.8388
Environmental Information Processing	15.2227	6.15385	9.14497	13.3757	10.6883	11.2604
Cellular Processes	5.35906	5.38462	20.84	2.76433	5.37184	11.8022
Human Diseases	3.06288	4.61538	9.34721	1.50508	3.83913	5.42614
Organismal Systems	0.706217	2.30769	2.43357	0.636034	1.50695	1.5348
Metabolism
Amino Acid Metabolism	33.7918	76.6667	38.2011	31.0458	55.2292	34.6235
Carbohydrate Metabolism	22.9136	3.33333	18.837	22.8067	13.1234	20.8218
Metabolism of Cofactors and Vitamins	10.2027	5.55556	8.6567	11.666	7.87911	10.1613
Energy Metabolism	9.81465	12.2222	3.064	6.68744	11.0184	4.87572
Lipid Metabolism	5.84791	0	8.59896	4.12115	2.92396	6.36006
Nucleotide metabolism	5.6054	1.11111	9.01079	12.5856	3.35826	10.7982
Glycan biosynthesis and metabolism	3.83856	1.11111	6.01268	4.99237	2.47483	5.50253
Metabolism of Terpenoids and Polyketides	2.41815	0	2.87456	2.55058	1.20908	2.71257
Biosynthesis of Other Secondary Metabolites	2.17565	0	0.667161	1.77166	1.08782	1.21941
Xenobiotics Biodegradation and Metabolism	1.77031	0	0.625978	0.270181	0.885155	0.448079
Metabolism of other amino acids	1.62134	0	3.45112	1.50254	0.81067	2.47683
CHO Metabolism
Glycolysis / Gluconeogenesis	15.6812	34.321	28.7713	16.6595	25.0011	22.7154
Pyruvate metabolism	13.791	6.5621	14.7792	16.5221	10.1766	15.6506
Pentose phosphate pathway	12.3091	5.12311	16.0909	11.9012	8.7161	13.9961
Citrate cycle (TCA cycle)	9.13352	17.245	8.6139	9.09084	13.1893	8.85237
Energy Metabolism
Oxidative phosphorylation	57.6854	46.345	55.3763	67.2216	52.0152	61.299
Nitrogen metabolism	12.4328	17.654	9.67742	8.9522	15.0434	9.31481
Photosynthesis	12.2178	21.234	0.537634	0.027531	16.7259	0.282583
Sulfur metabolism	6.52096	4.645	10.2151	0.774924	5.58298	5.49499
Methane metabolism	6.23432	7.784	9.13978	9.35995	7.00916	9.24987
Carbon fixation pathways in prokaryotes	3.51129	2.341	15.0538	12.9897	2.92614	14.0217
Carbon fixation in photosynthetic organisms	1.39735	0	0	0.674074	0.698674	0.337037
Genetic inforformation
Translation	44.6776	38.9	44.2835	48.172	41.7888	46.2278
Replication and repair	23.2469	34.2304	7.86241	28.8427	28.7386	18.3526
Folding, sorting and degradation	20.22	5.2004	22.6682	13.1202	12.7102	17.8942
Transcription	11.8454	14.123	25.1859	9.86502	12.9842	17.5254
Folding, Sorting and Degradation	0.0100898	7.524	0	0	3.76704	0
Environmental Information Processing
Signal transduction	37.4343	22.92	75.7425	26.0759	30.1772	50.9092
Membrane transport	62.0915	73.901	17.6626	73.9186	67.9963	45.7906
Signaling molecules and interaction	0.474177	2.961	6.91271	0.00554193	1.71759	3.45913
Membrane Transport
ABC transporters	89.917	45.8715	61.684	59.7148	67.8942	60.6994
Phosphotransferase system (PTS)	5.1952	23.8203	3.31126	16.5203	14.5077	9.91576
Bacterial secretion system	4.8878	30.3	35.0047	23.7649	17.5939	29.3848
Cellular Process_Motility and Chemotaxis
Bacterial chemotaxis	53.6503	41.372	22.5822	84.9984	47.5111	53.7903
Flagellar assembly	35.3141	49.132	2.58216	14.922	42.223	8.75209
Regulation of actin cytoskeleton	11.0357	9.487	94.8357	0.0796216	10.2613	47.4577
Human Diseases
Infectious diseases	46.6794	7.14286	52.7893	67.118	26.9111	59.9537
Cancers	31.9285	28.5714	13.1794	28.7858	30.25	20.9826
Neurodegenerative diseases	15.5414	50	21.8656	0.602811	32.7707	11.2342
Immune diseases	2.87356	0	0.430231	2.69843	1.43678	1.56433
Substance dependence	2.10728	0	2.36627	0.0124863	1.05364	1.18938
Endocrine and metabolic diseases	0.63857	0	1.47713	0.782475	0.319285	1.1298
Cardiovascular diseases	0.446999	14.2857	7.95927	0	7.36636	3.97964
Primary Immune Diseases
Systemic lupus erythematosus	48.8889	37.92	89.3204	0.488432	43.4044	44.9044
Primary immunodeficiency	51.1111	61.241	10.6796	91.4859	56.1761	51.0827
Asthma	0	0.826	0	0.0257069	0.413	0.0128535
SEED Subsystems
SEED	BD	China	USA	UK	COVID-19	Non-COVID
Carbohydrates	13.6499	10.303	7.22573	12.1619	11.9765	9.69384
Clustering-based subsystems	22.2345	20.0667	12.7295	14.964	21.1506	13.8467
Protein Metabolism	9.35066	37.5758	33.1896	12.8765	23.4632	23.033
Amino Acids and Derivatives	9.21045	1.81818	3.96563	8.15402	5.51432	6.05983
Miscellaneous	6.77568	1.21212	4.35684	6.1118	3.9939	5.23432
Cofactors, Vitamins, Prosthetic Groups, Pigments	5.91167	3.0303	2.94245	3.17754	4.47098	3.06
Respiration	4.5247	4.45455	3.61788	2.26349	4.48962	2.94068
Membrane Transport	4.82742	8.49485	2.59805	3.92832	6.66114	3.26319
Virulence, Disease and Defense	3.78385	3	1.48126	2.08076	3.39192	1.78101
RNA Metabolism	3.5091	10.303	7.75069	5.26046	6.90607	6.50558
Stress Response	2.72846	0.606061	2.41081	1.90909	1.66726	2.15995
Regulation and Cell signaling	1.47413	1	0.79891	0.833438	1.23706	0.816174
Phages, Prophages, Transposable elements, Plasmids	0.095174	0	1.1168	1.40793	0.047587	1.26236
Cell Division and Cell Cycle	2.30757	2.161	6.01524	3.28802	2.23429	4.65163
Motility and Chemotaxis	0.826117	0.035	0.267496	0.142045	0.430559	0.204771
SEED_Clustering based subsystems
Fatty acid metabolic cluster	3.09741	0.578	6.82952	3.71284	1.83771	5.27118
Cell Division	2.30757	2.161	6.01524	3.28802	2.23429	4.65163
Probably GTP or GMP signaling related	0.836302	1.25	0.788022	1.44376	1.04315	1.11589
Translation	0.696918	0.603996	1.60231	1.22767	0.650457	1.41499
Virulence Disease and Defense
Resistance to antibiotics and toxic compounds	76.7151	70.025	73.3634	75.7709	73.37	74.5671
Adhesion	16.7752	19.134	2.7088	8.28651	17.9546	5.49765
Invasion and intracellular resistance	0.10015	0.0241	4.06321	1.69507	0.0621251	2.87914
Stress Response
Oxidative stress	38.3333	27.4833	65.6033	31.8926	32.9083	48.748
Heat shock	20.4861	26.6111	14.2857	37.0016	23.5486	25.6437
NULL	17.7083	22.1271	4.02219	12.2937	19.9177	8.15793
Osmotic stress	12.1528	4.52778	1.10957	8.39059	8.34028	4.75008
Detoxification	4.93056	10.2806	0.970874	2.24796	7.60556	1.60942
Cold shock	4.65278	2.52778	0.416089	1.07855	3.59028	0.747319
Acid stress	1.04167	1.31417	3.19001	4.48863	1.17792	3.83932
Periplasmic Stress	0.625	2.205	10.4022	2.55756	1.415	6.47989
Dessication stress	0.0694444	2.9231	0	0.0487955	1.49627	0.0243978
Regulation and cell signalling
NULL	60.4113	63.7113	15.0558	53.2253	62.0613	34.1405
Quorum sensing and biofilm formation	16.3239	8.52391	6.69145	7.51314	12.4239	7.10229
Programmed Cell Death and Toxin-antitoxin Systems	14.8477	12.2108	4.62108	8.92193	13.5292	6.77151
Regulation of virulence	24.4074	16.2788	4.08922	9.38303	20.3431	6.73613
Proteolytic pathway	0.899743	5.97429	55.948	0.00642368	3.43702	27.9772
Signal transduction in Eukaryotes	0.771208	0.887121	9.29368	0	0.829165	4.64684
Quorum sensing and biofilm formation
Quorum_Sensing:_Autoinducer-2_Synthesis	7.87402	58.3085	77.3085	91.6667	33.0912	84.4876
Biofilm_Adhesin_Biosynthesis	11.5748	25.4004	4.10397	8.33333	18.4876	6.21865
Acyl_Homoserine_Lactone_(AHL)_Autoinducer_Quorum_Sensing_	0.787402	3.5197	0.119699	0	2.15355	0.0598495
Autoinducer_2_(AI-2)_transport_and_processing_(lsrACDBFGE_operon)	0	7.07674	15.6977	0	3.53837	7.84884
Biofilm_formation_in_Staphylococcus	89.7638	1.28181	2.42818	0	45.5228	1.21409
Protein_YjgK_cluster_linked_to_biofilm_formation	0	2.2	0.0341997	0	1.1	0.0170999
Quorum_sensing_in_Yersinia	0	0.702399	0.102599	0	0.3512	0.0512996
Quorum_sensing_regulation_in_Pseudomonas	0	0	0.153899	0	0	0.0769494
Symbiotic_colonization_and_sigma-dependent_biofilm_formation_gene_cluster	0	1.5103	0.0512996	0	0.75515	0.0256498
Phages, Prophages, Transposable elements, Plasmids
Phages, Prophages	58.9965	50.8892	85.9281	59.2889	54.9429	72.6085
Pathogenicity islands	18.6851	24.4163	12.8743	14.7163	21.5507	13.7953
Transposable elements	3.3218	0.299401	19.5747	21.8473	1.8106	20.711
Gene Transfer Agent (GTA)	5.88235	4.1232	0	0	5.00278	0
Plasmid related functions	0.139174	0.5642	0.898204	2.76817	0.351687	1.83318
NULL	0.346021	0.4321	0	0.00836566	0.38906	0.00418283
Resistance to antibiotics and toxic compounds (RATCs)
										Reads	150146
	Genes	BD	China	Uk	USA	COVID-19	Non-COVID
Cobalt-zinc-cadmium_resistance	CZCR	25.8486	21.526	11.7526	8.92308	23.6873	10.3378
Multidrug_Resistance_Efflux_Pumps	MREP	14.752	7.18816	11.8816	8.30769	10.9701	10.0947
Copper_homeostasis	CH	12.3368	10.0191	7.91407	7.07692	11.178	7.4955
BlaR1_Family_Regulatory_Sensor-transducer_Disambiguation	BlaR1 Family	10.9661	12.69	9.70905	21.2308	11.828	15.4699
Resistance_to_fluoroquinolones	RFL	7.8329	4.43	26.16	18.4615	6.13145	22.3108
Arsenic_resistance	AR	6.26632	3.256	1.53826	4.61538	4.76116	3.07682
The_mdtABCD_multidrug_resistance_cluster	mdtABCD	4.56919	6.11	0.179973	0	5.3396	0.0899867
Beta-lactamase	BLAC	9.23077	17.874	3.18655	4.047	13.5524	3.61677
MexE-MexF-OprN_Multidrug_Efflux_System	OprN	3.26371	0.3416	0.0162995	0	1.80265	0.00814974
Multidrug_efflux_pump_in_Campylobacter_jejuni_(CmeABC_operon)	CmeABC operon	2.74151	0.983402	0	0	1.86246	0
Methicillin_resistance_in_Staphylococci	MRS	2.67624	1.231	10.5532	5.84615	1.95362	8.19969
Mercury_resistance_operon	MRO	1.10966	0	2.53457	2.15385	0.55483	2.34421
Copper_homeostasis:_copper_tolerance	CHCT	0.979112	0	2.90878	1.23077	0.489556	2.06977
Cadmium_resistance	CDR	0.456919	2.1	3.34954	0	1.27846	1.67477
Resistance_to_chromium_compounds	RCHC	0.456919	3.789	1.00475	9.23077	2.12296	5.11776
Zinc_resistance	ZR	0.456919	5.34	0.0998343	0	2.89846	0.0499171
Erythromycin_resistance	ER	0.326371	0	1.12263	0	0.163185	0.561313
Mercuric_reductase	MRD	0.326371	0.351	1.77936	0.615385	0.338685	1.19737
Resistance_to_Vancomycin	RVAN	0.130548	0.50091	0.150091	0	0.315729	0.0750455
Streptococcus_pneumoniae_Vancomycin_Tolerance_Locus	SPVANT	0.130548	0.707452	3.70745	3.07692	0.419	3.39219
Teicoplanin-resistance_in_Staphylococcus	TRS	0.130548	0	0.0169786	0	0.0652742	0.00848931
Adaptation_to_d-cysteine	ADCYS	0.0652742	2.17	0.165711	0	1.11764	0.0828557
Bile_hydrolysis	BH	0.0652742	0	0.194915	0	0.0326371	0.0974573
Lysozyme_inhibitors	LI	0.0652742	0	0.00135829	0	0.0326371	0.000679145
Streptothricin_resistance	STR	0	0	0.0570482	0	0	0.0285241
Polymyxin_Synthetase_Gene_Cluster_in_Bacillus	PSGCB	0	0.121	0.0176578	0	0.0605	0.00882888
MexA-MexB-OprM_Multidrug_Efflux_System	OprM	0	0	0.00679145	0	0	0.00339572
Aminoglycoside_adenylyltransferases	AADNYL	0	0.234	0.00271658	0	0.117	0.00135829
Fosfomycin_resistance	FR	0	0.0203743	0.00203743	0	0.0101872	0.00101872
Multiple_Antibiotic_Resistance_MAR_locus	MAR Locus	0	0	0.00203743	0	0	0.00101872
MexC-MexD-OprJ_Multidrug_Efflux_System	OprJ	0	0	0.000679145	0	0	0.000339572
